# The N-degron pathway governs autophagy to promote thermotolerance in *Arabidopsis*

**DOI:** 10.1101/2024.07.17.604022

**Authors:** Seu Ha Kim, Jun Seok Park, Myoung-Hoon Lee, Joongyu Seo, Jaekwan Kim, Woo Seok Yang, Jihye Park, Kwangmin Yoo, Jungmin Choi, Jong-Bok Seo, Hyun Kyu Song, Ohkmae K. Park

## Abstract

Autophagy is a vital process that enables plants to adapt to various environmental changes. During heat stress (HS), misfolded and denatured proteins accumulate in cells, necessitating autophagy for their removal. Here, we show that a core autophagy component ATG8a is targeted for degradation via the Arg/N-degron pathway. *ATG8a* is expressed as two alternatively spliced transcripts encoding ATG8a isoforms, namely ATG8a(S) and ATG8a(L), with distinct N-termini. While ATG8a(S) remains stable, ATG8a(L) is N-terminally processed to expose the Arg/N-degron, leading to its degradation. UBR7, identified as an N-recognin, is responsible for ubiquitination and proteasomal degradation of ATG8a(L). Notably, *ATG8a(S)* and *ATG8a(L)* show dynamic expression patterns, fluctuating ATG8a levels during the HS and recovery periods. Our findings highlight the crucial role of ATG8a turnover in conferring thermotolerance, which is governed by Arg/N-degron-mediated regulation. Understanding the molecular basis of ATG8a stability will provide valuable insights into plant resilience to HS under changing climatic conditions.
