## Supplementary material for "The N-degron pathway governs autophagy to promote thermotolerance in *Arabidopsis*": Table S3

### Sheet: Table S3-1
Table S3-1. GO enrichment analysis of HS-upregulated DEPs in Col-0 (Bonferroni-corrected P < 0.05), related to Figure 7 Arabidopsis reference genes, n=27430 / Input DEPs, n=93
GO biological process complete	Arabidopsis thaliana - REFLIST (27430)	upload_1 (80)	upload_1 (expected)	upload_1 (over/under)	upload_1 (fold Enrichment)	upload_1 (P-value)
response to heat (GO:0009408)	395	16	1.15	+	13.89	1.55e-10
response to hydrogen peroxide (GO:0042542)	76	7	0.22	+	31.58	1.39e-05
protein complex oligomerization (GO:0051259)	55	6	0.16	+	37.4	7.27e-05
translation (GO:0006412)	530	10	1.55	+	6.47	0.0112
protein refolding (GO:0042026)	36	4	0.1	+	38.1	0.0166
cellular response to hypoxia (GO:0071456)	239	7	0.7	+	10.04	0.0228
protein folding (GO:0006457)	188	15	0.55	+	27.36	8.04e-14
response to reactive oxygen species (GO:0000302)	168	8	0.49	+	16.33	0.000139
cellular response to decreased oxygen levels (GO:0036294)	241	7	0.7	+	9.96	0.024
cellular response to oxygen levels (GO:0071453)	242	7	0.71	+	9.92	0.0246
peptide biosynthetic process (GO:0043043)	536	10	1.56	+	6.4	0.0123
peptide metabolic process (GO:0006518)	568	10	1.66	+	6.04	0.0203
response to oxidative stress (GO:0006979)	743	13	2.17	+	6	0.000792
response to temperature stimulus (GO:0009266)	1311	22	3.82	+	5.75	5.47e-08
amide biosynthetic process (GO:0043604)	605	10	1.76	+	5.67	0.0348
organonitrogen compound biosynthetic process (GO:1901566)	1794	22	5.23	+	4.2	1.85e-05
cellular response to stress (GO:0033554)	1218	14	3.55	+	3.94	0.0342
cellular nitrogen compound biosynthetic process (GO:0044271)	1879	21	5.48	+	3.83	0.000216
cellular biosynthetic process (GO:0044249)	3326	26	9.7	+	2.68	0.0046
response to abiotic stimulus (GO:0009628)	4740	34	13.82	+	2.46	0.000367
response to stress (GO:0006950)	5760	38	16.8	+	2.26	0.000391
cellular process (GO:0009987)	15272	68	44.54	+	1.53	0.000133

### Sheet: Table S3-2
Table S3-2. GO enrichment analysis of HS-upregulated DEPs in ATG8a(S) (Bonferroni-corrected P < 0.05), related to Figure 7 Arabidopsis reference genes, n=27430 / Input DEPs, n=85
GO biological process complete	Arabidopsis thaliana - REFLIST (27430)	upload_1 (73)	upload_1 (expected)	upload_1 (over/under)	upload_1 (fold Enrichment)	upload_1 (P-value)
response to heat (GO:0009408)	395	16	1.05	+	15.22	3.34e-11
response to hydrogen peroxide (GO:0042542)	76	7	0.2	+	34.61	7.27e-06
protein complex oligomerization (GO:0051259)	55	6	0.15	+	40.99	4.17e-05
protein refolding (GO:0042026)	36	4	0.1	+	41.75	0.0116
cellular response to hypoxia (GO:0071456)	239	7	0.64	+	11.01	0.0123
translation (GO:0006412)	530	9	1.41	+	6.38	0.0378
protein folding (GO:0006457)	188	15	0.5	+	29.98	1.85e-14
response to reactive oxygen species (GO:0000302)	168	8	0.45	+	17.89	6.73e-05
cellular response to decreased oxygen levels (GO:0036294)	241	7	0.64	+	10.91	0.013
cellular response to oxygen levels (GO:0071453)	242	7	0.64	+	10.87	0.0134
peptide biosynthetic process (GO:0043043)	536	9	1.43	+	6.31	0.0413
response to temperature stimulus (GO:0009266)	1311	22	3.49	+	6.31	7.2e-09
response to oxidative stress (GO:0006979)	743	12	1.98	+	6.07	0.00198
cellular response to stress (GO:0033554)	1218	14	3.24	+	4.32	0.0113
organonitrogen compound biosynthetic process (GO:1901566)	1794	20	4.77	+	4.19	9.49e-05
cellular nitrogen compound biosynthetic process (GO:0044271)	1879	20	5	+	4	0.000202
cellular biosynthetic process (GO:0044249)	3326	24	8.85	+	2.71	0.00906
response to abiotic stimulus (GO:0009628)	4740	31	12.61	+	2.46	0.00132
response to stress (GO:0006950)	5760	36	15.33	+	2.35	0.00033
cellular process (GO:0009987)	15272	64	40.64	+	1.57	2.34e-05
