## Supplementary material for "The N-degron pathway governs autophagy to promote thermotolerance in *Arabidopsis*": Table S5

### Sheet: Table S5
Table S5. GO enrichment analysis of DEPs between Col-0 and ATG8a(S) in RC (Bonferroni-corrected P < 0.05), related to Figure 7 Arabidopsis reference genes, n=27430 / Input DEPs, n=183
GO biological process complete	Arabidopsis thaliana - REFLIST (27430)	upload_1 (160)	upload_1 (expected)	upload_1 (over/under)	upload_1 (fold Enrichment)	upload_1 (P-value)
response to heat (GO:0009408)	395	19	2.3	+	8.25	1.3e-08
translation (GO:0006412)	530	19	3.09	+	6.15	1.58e-06
chaperone cofactor-dependent protein refolding (GO:0051085)	48	8	0.28	+	28.57	3.58e-06
carboxylic acid metabolic process (GO:0019752)	1561	29	9.11	+	3.18	0.000108
protein refolding (GO:0042026)	36	6	0.21	+	28.57	0.000455
'de novo' post-translational protein folding (GO:0051084)	48	8	0.28	+	28.57	3.58e-06
'de novo' protein folding (GO:0006458)	53	8	0.31	+	25.88	7.24e-06
chaperone-mediated protein folding (GO:0061077)	67	9	0.39	+	23.03	1.8e-06
protein folding (GO:0006457)	188	17	1.1	+	15.5	1.32e-11
response to hydrogen peroxide (GO:0042542)	76	6	0.44	+	13.53	0.0251
regulation of translation (GO:0006417)	126	7	0.73	+	9.52	0.0388
regulation of amide metabolic process (GO:0034248)	128	7	0.75	+	9.38	0.0428
response to reactive oxygen species (GO:0000302)	168	8	0.98	+	8.16	0.0272
cellular response to hypoxia (GO:0071456)	239	9	1.39	+	6.46	0.0457
cellular response to decreased oxygen levels (GO:0036294)	241	9	1.41	+	6.4	0.0487
amide biosynthetic process (GO:0043604)	605	22	3.53	+	6.23	4.69e-08
peptide biosynthetic process (GO:0043043)	536	19	3.13	+	6.08	1.9e-06
peptide metabolic process (GO:0006518)	568	19	3.31	+	5.73	4.78e-06
amide metabolic process (GO:0043603)	711	22	4.15	+	5.3	9.17e-07
cellular response to stress (GO:0033554)	1218	29	7.1	+	4.08	4.51e-07
organic acid biosynthetic process (GO:0016053)	651	15	3.8	+	3.95	0.0249
response to temperature stimulus (GO:0009266)	1311	30	7.65	+	3.92	5.26e-07
small molecule biosynthetic process (GO:0044283)	958	21	5.59	+	3.76	0.00077
cellular nitrogen compound biosynthetic process (GO:0044271)	1879	39	10.96	+	3.56	1e-08
organonitrogen compound biosynthetic process (GO:1901566)	1794	37	10.46	+	3.54	4.93e-08
cellular biosynthetic process (GO:0044249)	3326	56	19.4	+	2.89	2.28e-10
oxoacid metabolic process (GO:0043436)	2055	32	11.99	+	2.67	0.00102
organic acid metabolic process (GO:0006082)	2175	32	12.69	+	2.52	0.00346
small molecule metabolic process (GO:0044281)	3100	40	18.08	+	2.21	0.00358
organic substance biosynthetic process (GO:1901576)	4505	56	26.28	+	2.13	3.52e-05
biosynthetic process (GO:0009058)	4867	58	28.39	+	2.04	9.6e-05
response to abiotic stimulus (GO:0009628)	4740	55	27.65	+	1.99	0.000816
response to stress (GO:0006950)	5760	64	33.6	+	1.9	0.000152
cellular metabolic process (GO:0044237)	9231	85	53.84	+	1.58	0.0016
cellular process (GO:0009987)	15272	138	89.08	+	1.55	7.03e-13
macromolecule modification (GO:0043412)	3899	4	22.74	-	0.18	0.00304
protein modification process (GO:0036211)	3177	3	18.53	-	0.16	0.0272
Unclassified (UNCLASSIFIED)	1093	1	6.38	-	0.16	0
