## Supplementary material for "The N-degron pathway governs autophagy to promote thermotolerance in *Arabidopsis*": Table S6

### Sheet: Table S6
Table S6. 15 HS-upregulated DEPs showing distinct expression between Col-0 and ATG8a(S) during RC, related to Figure 7. See also Figure S7
Accession	Locus	Gene name	Description
Q9ZPI1	AT3G11710	ATKRS-1	Lysine--tRNA ligase, cytoplasmic
Q9SW18	AT4G25080	CHLM	Magnesium protoporphyrin IX methyltransferase, chloroplastic
Q9LVJ1	AT3G14067	SASP	Subtilisin-like protease SBT1.4
Q9LHA8	AT3G12580	HSP70-4	Heat shock 70 kDa protein 4
Q9C9W5	AT1G68010	HPR	Glycerate dehydrogenase HPR, peroxisomal
Q96300	AT3G02520	GRF7	14-3-3-like protein GF14 nu
Q94A28	AT4G26970	ACO2	Aconitate hydratase 2, mitochondrial
Q8LDY5	AT2G41840	US5X	40S ribosomal protein S2
Q6ICZ8	AT5G13850	NACA3	Nascent polypeptide-associated complex subunit alpha-like protein 3
Q43307	AT1G32200	ATS1	Glycerol-3-phosphate acyltransferase, chloroplastic
P53492	AT5G09810	ACT7	Actin-7
P33207	AT1G24360		3-oxoacyl-[acyl-carrier-protein] reductase, chloroplastic
O81439	AT4G04020	FBN1a	Probable plastid-lipid-associated protein 1, chloroplastic
P29830	AT5G12020	HSP17.6II	17.6 kDa class II heat shock protein
Q9C8E6	AT1G42550	PMI1	Protein PLASTID MOVEMENT IMPAIRED 1
