## Supplementary material for "The N-degron pathway governs autophagy to promote thermotolerance in *Arabidopsis*": Table S7

### Sheet: Table S7
Table S7. Primers used in this study, related to Figures 1, 2, 4 and 5. See also Figures S2, S4 and S5
Name	Sequence
Genotying
UBR7_GT_F	CTCTTCCACATTTTCACTCCTTGGTTG
UBR7_GF_R	CAGTGGAATCTACTTTAGCAACAACCC
ATG8a_GT_F	GATTGTATGTAGGTGATTGTGGAGAAGGC
ATG8a_GT_R	CACAAAGATGAGGATGGGTTCCTC
BIG_GT_F	TTTCAGAATGTCCAGGCATGTGTGGC
BIG_GT_R	GATGGTGGTTGCATGCTCCAAGATGA
PRT6_GT_F	CGTATACTTGGTCTGTGTGATTGGCCGGAC
PRT6_GT_R	CAAGCTCAAGTCCCTGTTCTGACCAACG
LB b1_SALK	GCGTGGACCGCTTGCTGCAACT
RT-qPCR
ATG8a(S)_F	CGGATTCAGTTTCTTCTTCGGAGACTAATC
ATG8a(S)_R	CCTTCTCCACAATCACGGGAATTC
ATG8a(L)_F	CGAGATCTTTTAGGGTTTTCTGGGTTTGTT
ATG8a(L)_R	CCTTCTCCACAATCACGGGAATTC
ATG8a_Total_F	GCAAGGATGAGTGAATCTTCTCGAATCA
ATG8a_Total_R	CAGACATCAATGCAGCAGTTGGAG
UBR7_F	ACTCCAGGGTTTAATGGAGTCTG
UBR7_R	GTCGACTGTTTCATAAGCTACAAACTT
GFP_F	CATGGCCAACACTTGTCACTACTTTCTC
GFP_R	GCTTTGATTCCATTCTTTTGTTTGTCTGCC
ATG8b_F	GTTCACAAACTCATGACCACTACAATCCAAC
ATG8b_R	CCAGCTTTTTCCACAATCACGGG
ATG8c_F	TTCGTGCATAGATTAGGAATCTCGAAACCC
ATG8c_R	TTCTTTCAGCTCTCTCTACGATCACTGG
ATG8d_F	AGTGATGTCCCGGATATTGATAGGAAAAAGTAC
ATG8d_R	GCCAAATTAACACCATGAACGGAAGAC
ATG8e_F	GGAGAAATACCCTGATCGAATTCCTGTG
ATG8e_R	ATTAAAACGTGGCGGATTCTCAGAGG
ATG8f_F	GTTCTTCCTCCAGCAGGTGC
ATG8f_R	TGTTTTCTGTACATATTAACGCCCGACC
ATG8g_F	TGATCTTAACCAAGTCGCATAATCCAGAGAG
ATG8g_R	CTCTGACTTCTCCACAATCACCGG
ATG8h_F	ATCCTCTTCCTCTGCTCTCTGC
ATG8h_R	GATCTGCGTTTGAATATTTCTCAATGATCACAGG
ATG8i_F	CGCCGCTTGCTTTTGAGAGAC
ATG8i_R	CCGTTTTGCAATACTTCTCAGCAATTACTGG
Cloning
ATG8e (-ATG)_BamHI_F	CACAGGATCCAATAAAGGAAGCATCTT
ATG8e_SalI_R	GAGCGTCGACTTAGATTGAAGAAGCACCGA
ATG8e_SmaI_F	CCCGGGGCCACCATGAATAAAGGAAGCATCTT
ATG8e (-stop)_BamHI_R	GGATCCGATTGAAGAAGCACCGAATG
ATG8a_SmaI_F	CCCGGGGCCACCATGATCTTTGCTTGCTTGAA
ATG8a (-14aa)_SmaI_F	CCCGGGGCCACCATGGCAATGGCTAAGAGTTCCTT
ATG8a (-stop)_SalI_R	GGATCCAGCAACGGTAAGAGATCCAA
ATG8a (-ATG)_BamHI_F	GGATCCATCTTTGCTTGCTTGAAATT
ATG8a (-14aa) (-ATG)_BamHI_F	GGATCCGCAATGGCTAAGAGTTCCTT
ATG8a_SalI_R	GTCGACTCAAGCAACGGTAAGAGATC
MYC_UBR7_KpnI_F	GGTACCGCCACCATGGAACAAAAACTCATCTCAGAAGAGGATCTCGCATCTGGTGTTTTCGAGGATGAAG
UBR7_SalI_R	GTCGACTCACTCCATCCTTTTACGTTTGTTTTTCAGTTTTG
UBR7_UBRbox_BamHI_F	GGATCCGCCACCATGGATGAGTGTACTTTCCCAAAGGGTTACATG
UBR7_UBRbox_KpnI_R	GGTACCGCTCGGGAGAAGCTTACAAGC
UBR7_KpnI_F	GGTACCGCCACCATGGCATCTGGTGTTTTCGAGG
UBR7 (-stop)_SalI_R	GTCGACCTCCATCCTTTTACGTTTGTTTTTCAGTTTTGAA
pATG8a_SacI_F	GAGCTCAGCAGTGCTTAGTGAGCTT
pATG8a_SmaI_R	CCCGGGGGTTGCCTACACGGAAC
gATG8a_BamHI_F	GCCAGGATCCAGCAGTGCTTAGTGAGCTTAAATT
gATG8a_SacI_R	CGGAGAGCTCGAAAGTGACTCATTACTCATTAGC
UBC8_BamHI_F	GGATCCGCTTCGAAACGGATCTTGAAG
UBC8_SalI_R	GTCGACTTAGCCCATGGCATACTTCTGAGTC
Ub_MYC_KpnI_F	CGGGGTACCGCCACCATGGAACAAAAACTCATCTCAGAAGAGGATCTCCAGATCTTTGTTAAGACTCTCACCGGAAAG
Ub_BamHI_R	CGCGGATCCGCGTTAACCACCACGGAGCCTGAGGAC
NdeI_FLAG_(-ATG) ATG8a_F	CATATGGATTACAAGGATGATGATGATAAGGCTAAGAGTTCCTTCAAGATCTCTAACCCTC
BamHI (+stop)_ATG8a_R	GGATCCTCAAGCAACGGTAAGAGATCCAAAAGTG
NdeI_FLAG_(-ATG) ATG8b_F	CATATGGATTACAAGGATGATGATGATAAGGAGAAGAACTCCTTCAAGCTTTCTAATCCTCTG
BamHI (+stop)_ATG8b_R	GGATCCTTAGCAGTAGAAAGATCCACCAAATGTGTTCTC
NdeI_FLAG_(-ATG) ATG8c_F	CATATGGATTACAAGGATGATGATGATAAGACCCACTAGAGAGGAGACAAATTGAATCTTC
BamHI (+stop)_ATG8c_R	GGATCCTTAAACCAAACCAAAGGTGTTCTCTCCACT
NdeI_FLAG_(-ATG) ATG8d_F	CATATGGATTACAAGGATGATGATGATAAGGCGATTAGCTCCTTCAAGCATGAAC
BamHI (+stop)_ATG8d_R	GGATCCTTAGAAGAAGATCCCGAACGTGTTCTCAC
NdeI_FLAG_(-ATG) ATG8e_F	CATATGGATTACAAGGATGATGATGATAAGAATAAAGGAAGCATCTTTAAGATGGACAACGATTTCG
BamHI (+stop)_ATG8e_R	GGATCCTTAGATTGAAGAAGCACCGAATGTGTTCTC
NdeI_FLAG_(-ATG) ATG8f_F	CATATGGATTACAAGGATGATGATGATAAGGCAAAAAGCTCGTTCAAGCAAGAGC
BamHI (+stop)_ATG8f_R	GGATCCTTATGGAGATCCAAATCCAAATGTGTTTTCTCCG
NdeI_FLAG_(-ATG) ATG8g_F	CATATGGATTACAAGGATGATGATGATAAGAGTAACGTCAGCTTCAGGCAGG
BamHI (+stop)_ATG8g_R	GGATCCTTAAGTCATTGACGATCCAAAAGTGTTTTCCC
NdeI_FLAG_(-ATG) ATG8h_F	CATATGGATTACAAGGATGATGATGATAAGGGGATTGTTGTCAAGTCTTTCAAGGATCAATTC
BamHI (+stop)_ATG8h_R	GGATCCTTAGCCGAAAGTTTTCTCGGTGCTG
NdeI_FLAG_(-ATG) ATG8i_F	CATATGGATTACAAGGATGATGATGATAAGAAATCGTTCAAGGAACAATACACGTTGGATG
BamHI (+stop)_ATG8i_R	GGATCCTCAACCAAAGGTTTTCTCACTGCTATAGC
EcoRI_UBR7_VIGS_F	GAATTCTGAAAAGGCAAGCAATTTTCTCATGCATTACATG
SmaI_UBR7_VIGS_R	CCCGGGCTGAATCATCTCTACTTGTTCTTCCACATTTGGG
Site-directed mutagenesis
ATG8a_R13A_F	TTCGCAGAGACTAATGCTATCGCAATGGCTAAG
ATG8a_R13A_R	CTTAGCCATTGCGATAGCATTAGTCTCTGCGAA
ATG8a_7A_F	TGCTTGAAATTCGCAGCTGCTGCTGCTGCTGCTGCTGCTAAGAGTTCCTTC
ATG8a_7A_R	GAAGGAACTCTTAGCAGCAGCAGCAGCAGCAGCAGCTGCGAATTTCAAGCA
ATG8a_3A_F	TGCTTGAAATTCGCAGCTGCTGCTCGAATCGCAATGGCT
ATG8a_3A_R	AGCCATTGCGATTCGAGCAGCAGCTGCGAATTTCAAGCA
ATG8a_AVG_F	TTCGCAGAGACTAATGCTGTTGGAATGGCTAAGAGTTCC
ATG8a_AVG_R	GGAACTCTTAGCCATTCCAACAGCATTAGTCTCTGCGAA
ATG8a_1A_F	AAATTCGCAGAGACTGCTCGAATCGCAATGGCT
ATG8a_1A_R	AGCCATTGCGATTCGAGCAGTCTCTGCGAATTT
ATG8a_2A_F	TTGAAATTCGCAGAGGCTGCTCGAATCGCAATGGCT
ATG8a_2A_R	AGCCATTGCGATTCGAGCAGCCTCTGCGAATTTCAA
UBR7_CM_F	TGTGAGGATTGGTTTTCTGAGGAGTCTCTCGGTCTCACACCT
UBR7_CM_R	AGGTGTGAGACCGAGAGACTCCTCAGAAAACCAATCCTCACA
gATG8a_PM_F	CAGTTTCTTCTTCGGATATGTTTCTTCTCAC
gATG8a_PM_R	GTGAGAAGAAACATATCCGAAGAAGAAACTG
